# Identifying fundamental properties of neuromuscular disorder genes through genomic feature analysis

**DOI:** 10.64898/2026.04.21.719902

**Authors:** Alexandria Martin, M. Alejandra Llanes-Cuesta, Jessica N. Hartley, Patrick Frosk, Britt I. Drögemöller, Galen E.B. Wright

**Affiliations:** Department of Pharmacology and Therapeutics, Rady Faculty of Health Sciences, University of Manitoba, Winnipeg, Canada; Department of Biochemistry and Medical Genetics, Rady Faculty of Health Sciences, University of Manitoba, Winnipeg, Canada; PrairieNeuro Research Centre, Kleysen Institute for Advanced Medicine, Health Sciences Centre and Rady Faculty of Health Sciences, University of Manitoba, Winnipeg, Canada; Children’s Hospital Research Institute of Manitoba, Winnipeg, Canada; Department of Pediatrics and Child Health, Rady Faculty of Health Sciences, University of Manitoba, Winnipeg, Canada

**Author notes:** Correspondence to: Galen E.B. Wright, Department of Pharmacology and Therapeutics, University of Manitoba, Winnipeg, MB R3E 0T6, Canada.

## Abstract

Neuromuscular disorders (NMDs) encompass conditions that affect the peripheral nervous system. They are often caused by genetic alterations that impair skeletal muscle function. Molecular diagnosis remains challenging because some causal genes have not yet been identified. We therefore used feature-selection approaches to characterize genomic properties that distinguish NMD genes from other protein-coding genes.

Curated genes implicated in NMDs (*n* = 639; GeneTable of NMDs) were merged with 134 genomic features for autosomal protein-coding genes spanning gene complexity, genetic variation, expression patterns, and other gene traits. Machine-learning-based feature selection using Boruta was combined with statistical analyses to compare NMD genes with other protein-coding genes. We also evaluated NMD genes against high-confidence non-NMD disease genes, examined variation across NMD subgroups, and assessed genes added to the NMD catalogue between 2020 and 2024.

Compared with other protein-coding genes, NMD genes showed higher expression in disease-relevant tissues, including skeletal muscle and heart; greater transcript complexity and population genetic constraint, and stronger conservation across several evolutionary measures. Of 33 features that distinguished NMD genes from both high-confidence non-NMD disease genes and other autosomal genes, 28 were expression measures. Feature profiles varied across NMD subgroups, while genes added between 2020 and 2024 showed profiles similar to established NMD genes across all Boruta-confirmed features.

This study identified genomic features that distinguish NMD genes from high-confidence disease genes and broader autosomal protein-coding genes. These findings provide insight into the gene architecture, expression, constraint, and evolutionary conservation of NMD genes and may inform candidate-gene prioritization in genetically unresolved NMDs.
