## Supplementary Table 1 for "Identifying fundamental properties of neuromuscular disorder genes through genomic feature analysis"

### Sheet: Supplementary Table 1
Supplementary Table 1:
Feature: Full descriptive names of the gene-related variable or metric being used
Plot Feature: Abbreviated names of the gene-related variable or metric used in the plots
Broad category: Broad genic feature category
Category: Specific subgroup within the broad genic feature category
Classification: Biological system, organism group or genomic context to which the feature measurement applies
Definition: Definition of genic features
Source: Source used to extract features
Feature	Plot Feature	Broad Category	Category	Classification	Definition	Source
Exon count (canonical)	Exon count (canonical)	Gene complexity	Exons	Genome	Number of exons in the primary transcript	Ensembl
Exon count (max)	Exon count (max)	Gene complexity	Exons	Genome	Maximum exon count of all transcripts	Ensembl
Exon count (mean)	Exon count (mean)	Gene complexity	Exons	Genome	Average exon count of all transcripts	Ensembl
Exon count (median)	Exon count (median)	Gene complexity	Exons	Genome	Median exon count of all transcripts	Ensembl
Exon count (min)	Exon count (min)	Gene complexity	Exons	Genome	Minimum exon count of all transcripts	Ensembl
Length of 3'UTR (mean)	Length 3'UTR (mean)	Gene complexity	Gene features	Genome	Average length of the 3' untranslated region across all transcripts	Ensembl
Length of 5'UTR (mean)	Length 5'UTR (mean)	Gene complexity	Gene features	Genome	Average length of the 5' untranslated region across all transcripts	Ensembl
GC content	GC content	Gene complexity	Gene features	Genome	Percentage of guanine and cytosine nucleotides in the gene sequence	Ensembl
STR count (all)	STR count (all)	Gene complexity	STRs	Genome	Total number of short tandem repeat found within the gene region.	https://github.com/HipSTR-Tool/HipSTR-references
STR count (3'UTR)	STR count (3'UTR)	Gene complexity	STRs	Genome	Number of short tandem repeat located in the 3' untranslated region	https://github.com/HipSTR-Tool/HipSTR-references
STR count (5'UTR)	STR count (5'UTR)	Gene complexity	STRs	Genome	Number of short tandem repeat located in the 5' untranslated region	https://github.com/HipSTR-Tool/HipSTR-references
STRs in exons	STRs in exons	Gene complexity	STRs	Genome	Number of short tandem repeat located in exonic regions	https://github.com/HipSTR-Tool/HipSTR-references
STR width	STR width	Gene complexity	STRs	Genome	Total length of short tandem repeat regions	https://github.com/HipSTR-Tool/HipSTR-references
STRs (1 bp)	STRs (1 bp)	Gene complexity	STRs	Genome	Number of mononucleotide repeats	https://github.com/HipSTR-Tool/HipSTR-references
STRs (2 bp)	STRs (2 bp)	Gene complexity	STRs	Genome	Number of dinucleotide repeats	https://github.com/HipSTR-Tool/HipSTR-references
STRs (3 bp)	STRs (3 bp)	Gene complexity	STRs	Genome	Number of trinucleotide repeats	https://github.com/HipSTR-Tool/HipSTR-references
STRs (4 bp)	STRs (4 bp)	Gene complexity	STRs	Genome	Number of tetranucleotide repeats	https://github.com/HipSTR-Tool/HipSTR-references
STRs (5 bp)	STRs (5 bp)	Gene complexity	STRs	Genome	Number of pentanucleotide repeats	https://github.com/HipSTR-Tool/HipSTR-references
STRs (6 bp)	STRs (6 bp)	Gene complexity	STRs	Genome	Number of hexanucleotide repeats	https://github.com/HipSTR-Tool/HipSTR-references
Transcript count	Transcript count	Gene complexity	Transcripts	Genome	Total number of transcripts for the gene	Ensembl
Transcript length (canonical)	Transcript length (canonical)	Gene complexity	Transcripts	Genome	Length of the canonical transcript	Ensembl
Transcript length (max)	Transcript length (max)	Gene complexity	Transcripts	Genome	Maximum transcript length	Ensembl
Transcript length (mean)	Transcript length (mean)	Gene complexity	Transcripts	Genome	Average transcript length	Ensembl
Transcript length (median)	Transcript length (median)	Gene complexity	Transcripts	Genome	Median transcript length	Ensembl
Transcript length (min)	Transcript length (min)	Gene complexity	Transcripts	Genome	Minimum transcript length	Ensembl
Homolog percentage ID (Mean)	Homolog % ID (Mean)	Gene complexity	Homologous genes	All	Average sequence identity across species	Ensembl
Paralog count (H. sapiens)	Paralog count (H. sapiens)	Gene complexity	Homologous genes	Mammals (human)	Number of gene duplicates within the human genome	Ensembl
Homolog percentage ID (M. musculus)	Homolog % ID (M. musculus)	Gene complexity	Homologous genes	Mammals	Percentage sequence identity between gene of interest and homolog in mouse	Ensembl
Homolog percentage ID (C. jacchus)	Homolog % ID (C. jacchus)	Gene complexity	Homologous genes	Mammals (non-human primate)	Percentage sequence identity between gene of interest and homolog in marmoset	Ensembl
Homolog percentage ID (G. gorilla)	Homolog % ID (G. gorilla)	Gene complexity	Homologous genes	Mammals (non-human primate)	Percentage sequence identity between gene of interest and homolog in gorilla	Ensembl
Homolog percentage ID (M. mulatta)	Homolog % ID (M. mulatta)	Gene complexity	Homologous genes	Mammals (non-human primate)	Percentage sequence identity between gene of interest and homolog in rhesus monkey	Ensembl
Homolog percentage ID (P. abelii)	Homolog % ID (P. abelii)	Gene complexity	Homologous genes	Mammals (non-human primate)	Percentage sequence identity between gene of interest and homolog in orangutan	Ensembl
Homolog percentage ID (P. troglodytes)	Homolog % ID (P. troglodytes)	Gene complexity	Homologous genes	Mammals (non-human primate)	Percentage sequence identity between gene of interest and homolog in chimpanzee	Ensembl
Homolog percentage ID (C. elegans)	Homolog % ID (C. elegans)	Gene complexity	Homologous genes	Secernentea	Percentage sequence identity between gene of interest and homolog in nematode	Ensembl
Homolog percentage ID (D. melanogaster)	Homolog % ID (D. melanogaster)	Gene complexity	Homologous genes	Insects	Percentage sequence identity between gene of interest and homolog in fruit fly	Ensembl
Homolog percentage ID (D. rerio)	Homolog % ID (D. rerio)	Gene complexity	Homologous genes	Ray-finned fishes	Percentage sequence identity between gene of interest and homolog in zebrafish	Ensembl
Homolog percentage ID (G. gallus)	Homolog % ID (G. gallus)	Gene complexity	Homologous genes	Birds	Percentage sequence identity between gene of interest and homolog in chicken	Ensembl
Homolog percentage ID (X. tropicalis)	Homolog % ID (X. tropicalis)	Gene complexity	Homologous genes	Amphibians	Percentage sequence identity between gene of interest and homolog in clawed frog	Ensembl
Developmentally-dynamic gene (brain)	DDG (brain)	Gene expression	DDG	Central nervous system	Expression levels of gene across all developmental stages in brain	PMID:31243369
Developmentally-dynamic gene (cerebellum)	DDG (cerebellum)	Gene expression	DDG	Central nervous system	Expression levels of gene across all developmental stages in cerebellum	PMID:31243369
Developmentally-dynamic gene (heart)	DDG (heart)	Gene expression	DDG	Cardiovascular system	Expression levels of gene across all developmental stages in heart	PMID:31243369
Developmentally-dynamic gene (kidney)	DDG (kidney)	Gene expression	DDG	Excretory system	Expression levels of gene across all developmental stages in kidney	PMID:31243369
Developmentally-dynamic gene (liver)	DDG (liver)	Gene expression	DDG	Gastrointestinal system	Expression levels of gene across all developmental stages in liver	PMID:31243369
Developmentally-dynamic gene (ovary)	DDG (ovary)	Gene expression	DDG	Reproductive system	Expression levels of gene across all developmental stages in ovary	PMID:31243369
Developmentally-dynamic gene (testis)	DDG (testis)	Gene expression	DDG	Reproductive system	Expression levels of gene across all developmental stages in testis	PMID:31243369
Developmentally-dynamic gene (testis - no adults)	DDG (testis - no adults)	Gene expression	DDG	Reproductive system	Expression levels of gene across all developmental stages in prenatal and juvenile testis, excluding adult	PMID:31243369
Expression fidelity (astrocytes)	Fidelity (astrocytes)	Gene expression	Fidelity	Central nervous system	Specificity and consistency of expression of a specific gene in astrocytes. Higher fidelity indicates stronger specificity to this cell type	PMID:30154505
Expression fidelity (microglia)	Fidelity (microglia)	Gene expression	Fidelity	Central nervous system	Specificity and consistency of expression of a specific gene in microglia. Higher fidelity indicates stronger specificity to this cell type	PMID:30154505
Expression fidelity (neurons)	Fidelity (neurons)	Gene expression	Fidelity	Central nervous system	Specificity and consistency of expression of a specific gene in neurons. Higher fidelity indicates stronger specificity to this cell type	PMID:30154505
Expression fidelity (oligodendrocytes)	Fidelity (oligodendrocytes)	Gene expression	Fidelity	Central nervous system	Specificity and consistency of expression of a specific gene in oligodendrocytes. Higher fidelity indicates stronger specificity to this cell type	PMID:30154505
GTEx adipose - subcutaneous	GTEx adipose - subcutaneous	Gene expression	GTEx	Integumentary system	Tissue-specific gene expression in adipose subcutaneous tissue	GTEx
GTEx adipose - visceral (omentum)	GTEx adipose - visceral	Gene expression	GTEx	Integumentary system	Tissue-specific gene expression in adipose visceral tissue	GTEx
GTEx adrenal gland	GTEx adrenal gland	Gene expression	GTEx	Endocrine system	Tissue-specific gene expression in adrenal gland	GTEx
GTEx artery - aorta	GTEx artery - aorta	Gene expression	GTEx	Cardiovascular system	Tissue-specific gene expression in aorta artery	GTEx
GTEx artery - coronary	GTEx artery - coronary	Gene expression	GTEx	Cardiovascular system	Tissue-specific gene expression in coronary artery	GTEx
GTEx artery - tibial	GTEx artery - tibial	Gene expression	GTEx	Cardiovascular system	Tissue-specific gene expression in tibial artery	GTEx
GTEx bladder	GTEx bladder	Gene expression	GTEx	Excretory system	Tissue-specific gene expression in bladder	GTEx
GTEx brain - amygdala	GTEx brain - amygdala	Gene expression	GTEx	Central nervous system	Tissue-specific gene expression in amygdala	GTEx
GTEx brain - anterior cingulate cortex (BA24)	GTEx brain - ACC (BA24)	Gene expression	GTEx	Central nervous system	Tissue-specific gene expression in anterior cingulate cortex	GTEx
GTEx brain - caudate (basal ganglia)	GTEx brain - caudate	Gene expression	GTEx	Central nervous system	Tissue-specific gene expression in basal ganglia	GTEx
GTEx brain - cerebellar hemisphere	GTEx brain - cerebellar hemisphere	Gene expression	GTEx	Central nervous system	Tissue-specific gene expression in cerebellar hemisphere	GTEx
GTEx brain - cerebellum	GTEx brain - cerebellum	Gene expression	GTEx	Central nervous system	Tissue-specific gene expression in cerebellum	GTEx
GTEx brain - cortex	GTEx brain - cortex	Gene expression	GTEx	Central nervous system	Tissue-specific gene expression in cortex	GTEx
GTEx brain -frontal cortex (BA9)	GTEx brain -frontal cortex (BA9)	Gene expression	GTEx	Central nervous system	Tissue-specific gene expression in frontal cortex	GTEx
GTEx brain - hippocampus	GTEx brain - hippocampus	Gene expression	GTEx	Central nervous system	Tissue-specific gene expression in hippocampus	GTEx
GTEx brain - hypothalamus	GTEx brain - hypothalamus	Gene expression	GTEx	Central nervous system	Tissue-specific gene expression in hypothalamus	GTEx
GTEx brain - nucleus accumbens (basal ganglia)	GTEx brain - nucleus accumbens	Gene expression	GTEx	Central nervous system	Tissue-specific gene expression in nucleus accumbens	GTEx
GTEx brain - putamen (basal ganglia)	GTEx brain - putamen	Gene expression	GTEx	Central nervous system	Tissue-specific gene expression in putamen	GTEx
GTEx brain - spinal cord (cervical c-1)	GTEx brain - spinal cord (c-1)	Gene expression	GTEx	Central nervous system	Tissue-specific gene expression in spinal cord	GTEx
GTEx brain - substantia nigra	GTEx brain - substantia nigra	Gene expression	GTEx	Central nervous system	Tissue-specific gene expression in substantia nigra	GTEx
GTEx breast - mammary tissue	GTEx breast - mammary tissue	Gene expression	GTEx	Integumentary system	Tissue-specific gene expression in mammary tissue	GTEx
GTEx cells - EBV-transformed lymphocytes	GTEx cells - lymphocytes	Gene expression	GTEx	Other system	Tissue-specific gene expression in EBV-transformed lymphocytes	GTEx
GTEx cells - transformed fibroblasts	GTEx cells - fibroblasts	Gene expression	GTEx	Other system	Tissue-specific gene expression in transformed fibroblasts	GTEx
GTEx cervix - ectocervix	GTEx cervix - ectocervix	Gene expression	GTEx	Reproductive system	Tissue-specific gene expression in ectocervix	GTEx
GTEx cervix - endocervix	GTEx cervix - endocervix	Gene expression	GTEx	Reproductive system	Tissue-specific gene expression in endocervix	GTEx
GTEx colon - sigmoid	GTEx colon - sigmoid	Gene expression	GTEx	Gastrointestinal system	Tissue-specific gene expression in colon sigmoid	GTEx
GTEx colon - transverse	GTEx colon - transverse	Gene expression	GTEx	Gastrointestinal system	Tissue-specific gene expression in colon transverse	GTEx
GTEx esophagus - gastroesophageal junction	GTEx esophagus - GOJ	Gene expression	GTEx	Gastrointestinal system	Tissue-specific gene expression in esophagus gastroesophageal junction	GTEx
GTEx esophagus - mucosa	GTEx esophagus - mucosa	Gene expression	GTEx	Gastrointestinal system	Tissue-specific gene expression in esophagus mucosa	GTEx
GTEx esophagus - muscularis	GTEx esophagus - muscularis	Gene expression	GTEx	Gastrointestinal system	Tissue-specific gene expression in esophagus muscle	GTEx
GTEx fallopian tube	GTEx fallopian tube	Gene expression	GTEx	Reproductive system	Tissue-specific gene expression in fallopian tube	GTEx
GTEx heart - atrial appendage	GTEx heart - atrial appendage	Gene expression	GTEx	Cardiovascular system	Tissue-specific gene expression in heart atrial appendage	GTEx
GTEx heart - left ventricle	GTEx heart - left ventricle	Gene expression	GTEx	Cardiovascular system	Tissue-specific gene expression in heart left ventricle	GTEx
GTEx kidney - cortex	GTEx kidney - cortex	Gene expression	GTEx	Excretory system	Tissue-specific gene expression in kidney cortex	GTEx
GTEx liver	GTEx liver	Gene expression	GTEx	Gastrointestinal system	Tissue-specific gene expression in liver	GTEx
GTEx lung	GTEx lung	Gene expression	GTEx	Other system	Tissue-specific gene expression in lung	GTEx
GTEx minor salivary gland	GTEx minor salivary gland	Gene expression	GTEx	Gastrointestinal system	Tissue-specific gene expression in minor salivary gland	GTEx
GTEx muscle - skeletal	GTEx muscle - skeletal	Gene expression	GTEx	Other system	Tissue-specific gene expression in skeletal muscle	GTEx
GTEx nerve - tibial	GTEx nerve - tibial	Gene expression	GTEx	Other system	Tissue-specific gene expression in nerve tibial	GTEx
GTEx ovary	GTEx ovary	Gene expression	GTEx	Reproductive system	Tissue-specific gene expression in ovary	GTEx
GTEx pancreas	GTEx pancreas	Gene expression	GTEx	Gastrointestinal system	Tissue-specific gene expression in pancreas	GTEx
GTEx pituitary	GTEx pituitary	Gene expression	GTEx	Endocrine system	Tissue-specific gene expression in pituitary	GTEx
GTEx prostate	GTEx prostate	Gene expression	GTEx	Reproductive system	Tissue-specific gene expression in prostate	GTEx
GTEx skin - not sun exposed (suprapubic)	GTEx skin - suprapubic	Gene expression	GTEx	Integumentary system	Tissue-specific gene expression in skin not exposed to sunlight	GTEx
GTEx skin - sun exposed (lower leg)	GTEx skin - lower leg	Gene expression	GTEx	Integumentary system	Tissue-specific gene expression in skin exposed to sunlight	GTEx
GTEx small intestine - terminal ileum	GTEx small intestine - TI	Gene expression	GTEx	Gastrointestinal system	Tissue-specific gene expression in small intestine terminal ileum	GTEx
GTEx spleen	GTEx spleen	Gene expression	GTEx	Other system	Tissue-specific gene expression in spleen	GTEx
GTEx stomach	GTEx stomach	Gene expression	GTEx	Gastrointestinal system	Tissue-specific gene expression in stomach	GTEx
GTEx testis	GTEx testis	Gene expression	GTEx	Reproductive system	Tissue-specific gene expression in testis	GTEx
GTEx thyroid	GTEx thyroid	Gene expression	GTEx	Endocrine system	Tissue-specific gene expression in thyroid	GTEx
GTEx uterus	GTEx uterus	Gene expression	GTEx	Reproductive system	Tissue-specific gene expression in uterus	GTEx
GTEx vagina	GTEx vagina	Gene expression	GTEx	Reproductive system	Tissue-specific gene expression in vagina	GTEx
GTEx whole blood	GTEx whole blood	Gene expression	GTEx	Other system	Tissue-specific gene expression in whole blood	GTEx
Timing-specific expression (maSigPro brain)	maSigPro brain	Gene expression	maSigPro	Central nervous system	Temporal expression patterns across developmental stages in brain	PMID:31243369
Timing-specific expression (maSigPro cerebellum)	maSigPro cerebellum	Gene expression	maSigPro	Central nervous system	Temporal expression patterns across developmental stages in cerebellum	PMID:31243369
Timing-specific expression (maSigPro heart)	maSigPro heart	Gene expression	maSigPro	Cardiovascular system	Temporal expression patterns across developmental stages in heart	PMID:31243369
Timing-specific expression (maSigPro kidney)	maSigPro kidney	Gene expression	maSigPro	Excretory system	Temporal expression patterns across developmental stages in kidney	PMID:31243369
Timing-specific expression (maSigPro liver)	maSigPro liver	Gene expression	maSigPro	Gastrointestinal system	Temporal expression patterns across developmental stages in liver	PMID:31243369
Timing-specific expression (maSigPro ovary)	maSigPro ovary	Gene expression	maSigPro	Reproductive system	Temporal expression patterns across developmental stages in ovary	PMID:31243369
Timing-specific expression (maSigPro testis)	maSigPro testis	Gene expression	maSigPro	Reproductive system	Temporal expression patterns across developmental stages in testis	PMID:31243369
Timing-specific expression (maSigPro testis - no adults)	maSigPro testis - no adults	Gene expression	maSigPro	Reproductive system	Temporal expression patterns across developmental stages in prenatal and juvenil testis	PMID:31243369
Tau tissue specificity (brain)	Tau (brain)	Gene expression	Tau	Central nervous system	Tau score measuring how specific gene expression is to brain tissue. Score of 0 means broad expression. Score of 1 means highly tissue-specific	PMID:31243369
Tau tissue specificity (cerebellum)	Tau (cerebellum)	Gene expression	Tau	Central nervous system	Tau score measuring how specific gene expression is to cerebellum tissue. Score of 0 means broad expression. Score of 1 means highly tissue-specific	PMID:31243369
Tau tissue specificity (heart)	Tau (heart)	Gene expression	Tau	Cardiovascular system	Tau score measuring how specific gene expression is to heart tissue. Score of 0 means broad expression. Score of 1 means highly tissue-specific	PMID:31243369
Tau tissue specificity (kidney)	Tau (kidney)	Gene expression	Tau	Excretory system	Tau score measuring how specific gene expression is to kidney tissue. Score of 0 means broad expression. Score of 1 means highly tissue-specific	PMID:31243369
Tau tissue specificity (liver)	Tau (liver)	Gene expression	Tau	Gastrointestinal system	Tau score measuring how specific gene expression is to liver tissue. Score of 0 means broad expression. Score of 1 means highly tissue-specific	PMID:31243369
Tau tissue specificity (ovary)	Tau (ovary)	Gene expression	Tau	Reproductive system	Tau score measuring how specific gene expression is to ovary tissue. Score of 0 means broad expression. Score of 1 means highly tissue-specific	PMID:31243369
Tau tissue specificity (testis)	Tau (testis)	Gene expression	Tau	Reproductive system	Tau score measuring how specific gene expression is to testis tissue. Score of 0 means broad expression. Score of 1 means highly tissue-specific	PMID:31243369
Tau tissue specificity (all tissues)	Tau (all tissues)	Gene expression	Tau	All	Tau score measuring how specific gene expression is to all evaluated tissues. Score of 0 means broad expression. Score of 1 means highly tissue-specific	PMID:31243369
GnomAD o/e LoF	gnomAD o/e LoF	Genetic variation	Constraint	Genome	Ratio of loss-of-function variants from the Genome Aggregation Database. Score <1 means gene is under constraint. Score =1 means neutral tolerance	gnomAD
GnomAD o/e missense	gnomAD o/e mis	Genetic variation	Constraint	Genome	Ratio of missense variants from the Genome Aggregation Database. Score <1 means gene is under constraint. Score =1 means neutral tolerance	gnomAD
GnomAD o/e synonymous	gnomAD o/e syn	Genetic variation	Constraint	Genome	Ratio of synonymous variants from the Genome Aggregation Database. Score <1 means gene is under constraint. Score =1 means neutral tolerance	gnomAD
Evolutionary pressure (Altai omega)	Omega Altai	Genetic variation	Selection	Mammals (Hominin ancient DNA)	Evolutionary selection pressure. Omega score <1 indicates purifying selection. Omega score =1 indicates neutral evolution. Omega score >1 indicates positive selection	PMID:33441416
Evolutionary pressure (C. jacchus omega)	Omega C. jacchus	Genetic variation	Selection	Mammals (non-human primate)	Evolutionary selection pressure. Omega score <1 indicates purifying selection. Omega score =1 indicates neutral evolution. Omega score >1 indicates positive selection	PMID:33441416
Evolutionary pressure (Denisovan omega)	Omega Denisovan	Genetic variation	Selection	Mammals (Hominin ancient DNA)	Evolutionary selection pressure. Omega score <1 indicates purifying selection. Omega score =1 indicates neutral evolution. Omega score >1 indicates positive selection	PMID:33441416
Evolutionary pressure (G. gorilla omega)	Omega G. gorilla	Genetic variation	Selection	Mammals (non-human primate)	Evolutionary selection pressure. Omega score <1 indicates purifying selection. Omega score =1 indicates neutral evolution. Omega score >1 indicates positive selection	PMID:33441416
Evolutionary pressure (H. sapiens omega)	Omega H. sapiens	Genetic variation	Selection	Mammals (human)	Evolutionary selection pressure. Omega score <1 indicates purifying selection. Omega score =1 indicates neutral evolution. Omega score >1 indicates positive selection	PMID:33441416
Evolutionary pressure (P. troglodytes omega)	Omega P. troglodytes	Genetic variation	Selection	Mammals (non-human primate)	Evolutionary selection pressure. Omega score <1 indicates purifying selection. Omega score =1 indicates neutral evolution. Omega score >1 indicates positive selection	PMID:33441416
Evolutionary pressure (P. pygmaeus omega)	Omega P. pygmaeus	Genetic variation	Selection	Mammals (non-human primate)	Evolutionary selection pressure. Omega score <1 indicates purifying selection. Omega score =1 indicates neutral evolution. Omega score >1 indicates positive selection	PMID:33441416
Evolutionary pressure (M. mulatta omega)	Omega M. mulatta	Genetic variation	Selection	Mammals (non-human primate)	Evolutionary selection pressure. Omega score <1 indicates purifying selection. Omega score =1 indicates neutral evolution. Omega score >1 indicates positive selection	PMID:33441416
Neuronal survival - CRISPRa human	Neuron survival - CRISPRa human	Traits	Neuronal screens	Central nervous system	Effect of CRISPR activation on neuronal survival (Ngn2 neurons, human stem cell derived)	PMID:34031600
Neuronal survival - CRISPRi human	Neuron survival - CRISPRi human	Traits	Neuronal screens	Central nervous system	Effect of CRISPR interference on neuronal survival (Ngn2 neurons, human stem cell derived)	PMID:34031600
Neuronal survival - CRISPR mouse	Neuron survival - CRISPR mouse	Traits	Neuronal screens	Central nervous system	Effect of CRISPR knockout on neuronal survival in mice	PMID:32004439
Neuronal survival - shRNA mouse	Neuron survival - shRNA mouse	Traits	Neuronal screens	Central nervous system	Effect of shRNA knockdown on neuronal survival in mice	PMID:32004439
